# Early adjunct anti-PD-L1 immunotherapy improves outcomes and restores infection-induced immune paralysis in mice with invasive pulmonary mucormycosis

**DOI:** 10.1101/2025.05.06.652431

**Authors:** Sebastian Wurster, Jezreel Pantaleon Garcia, Yongxing Wang, Nathaniel D. Albert, Uddalak Bharadwaj, Lauren Matula, Russell E. Lewis, Scott E. Evans, Dimitrios P. Kontoyiannis

## Abstract

Invasive pulmonary mucormycosis (IPM) is a severe opportunistic mold infection whose outcome is predominantly host driven. Preclinical proof-of-concept studies and clinical case reports in salvage therapy settings suggested a benefit of immune checkpoint inhibitors (ICIs) in IPM management. However, the kinetics of infection-induced immune paralysis and optimal timing of ICI therapy remain poorly understood. Here, we performed sequential nCounter-based transcriptomics on lung tissue of cyclophosphamide-immunosuppressed mice with IPM (*Rhizopus arrhizus* infection) to dynamically study the pulmonary immune environment. Within 7 days after infection, lungs of mice with IPM showed reversal of early proinflammatory signaling, impaired T-cell signaling, and upregulation of exhaustion markers. Similar immune paralysis signatures were seen in mice with invasive pulmonary aspergillosis and fusariosis. For therapeutic studies, Mucorales-active antifungal therapy with isavuconazonium sulfate (ISAV) was initiated on day 3 after IPM infection, along with anti-PD-L1 or a non-targeting isotype antibody (control) given either on days 3+5 (early) or days 6+8 (late). Both early and late adjunct anti-PD-L1 therapy were well-tolerated and significantly improved morbidity/mortality outcomes compared to ISAV + isotype. Notably, early adjunct anti-PD-L1 therapy promoted significantly stronger innate immune cell activation, upregulation of key cytokine pathways, reinvigoration of T-helper-cell signaling, and reversal of IPM-induced exhaustion signals than both late adjunct anti-PD-L1 and isotype control. These findings indicate that combined antifungal and early immunomodulatory therapy may be an important strategy to intercept immune paralysis and improve outcomes in immunocompromised hosts with IPM, inviting further preclinical and clinical exploration of early host-directed interventions to treat deadly mold pneumonias.
