## Supplementary material for "Early adjunct anti-PD-L1 immunotherapy improves outcomes and restores infection-induced immune paralysis in mice with invasive pulmonary mucormycosis": Suppl. Datasheet

### Sheet: Comparison of Mold Pneumonias
Complete data for differential enrichment of immune-related pathways in (untreated) cyclophosphamide-immunosuppressed mice with different mold pneumonias (Fig. 2C)
Downregulated pathways	IPM	IPA	IF
Th1 pathway	-4.243	-5.196	-2.746			46 downregulated		37 overlapping with at		28 shared among all
Immunoregulatory interactions between a lymphoid and a non-lymphoid cell	-4.025	-5.196	-3.962			pathways in IPM		least one other infection		three infections
Costimulation by the CD28 family	-3.317	-3.873	-3.357
TCR signaling	-3.162	-3.638	-4
Role of NFAT in regulation of the immune response	-3.162	-3.411	-1.789
ICOS-ICOSL signaling in T helper cells	-3.162	-3.153	-2.183
PKCθ signaling in T lymphocytes	-3.162	-2.683	-1.342
Communication between innate and adaptive immune cells	-3	-2.84	-2.324
T cell receptor signaling	-2.683	-2.744	-1.768
Differential regulation of cytokine production in macrophages and T helper cells by IL-17A and IL-17F	-2.646	-2.121	-1.89
Phagosome formation	-2.449	-2.309	-1.941
TREM1 signaling	-2.449	-1.667	-1.633
Th2 pathway	-2.357	-2.558	-1.225
Crosstalk between dendritic cells and natural killer cells	-2.333	-2.84	-2.668
Interleukin-1 family signaling	-2.236	-2.714	-2.496
NUR77 signaling in T lymphocytes	-2.236	-2.646	-1.633
Immunogenic cell death signaling pathway	-1.897	-3.317	-2.309
Neutrophil degranulation	-1.89	-3.051	-3.051
Acute phase response signaling	-1.89	-1.414	-2.121
IL-23 signaling pathway	-1.89	-1.134	-1.342
Natural killer cell signaling	-1.807	-1.4	-1.569
Pathogen induced cytokine storm signaling pathway	-1.616	-3.124	-3.015
Dendritic cell maturation	-1.508	-2.985	-1.528
Neutrophil extracellular trap signaling pathway	-1.508	-2	-2.673
Interleukin-2 family signaling	-2	-1.633	-1.134
NF-κB signaling	-1.414	-1.897	-1.941
Signaling by the B cell receptor (BCR)	-1	-2.646	-1.342
Pyroptosis signaling pathway	-1	-2	-2.236
IL-6 signaling	-2.449	-2.333
Regulation of IL-2 expression in activated and anergic T lymphocytes	-2.449	-1.508
Role of JAK1 and JAK3 in γc cytokine signaling	-2.236	-1.134
Cytotoxic T lymphocyte-mediated apoptosis of target cells	-2	-2.449
Leukocyte extravasation signaling	-2	-1.633
IL-2 signaling	-2	-1.342
IL-15 production	-1.342	-1.89
HIF1α signaling	-1	-1
IL-33 signaling pathway	-1.508		-1.213
CD28 signaling in T helper cells	-2.121
JAK/STAT signaling	-2
PI3K signaling in B lymphocytes	-2
Pulmonary healing signaling pathway	-1.414
Production of nitric oxide and reactive oxygen species in macrophages	-1.342
Role of JAK family kinases in IL-6-type cytokine signaling	-1.134
Role of pattern recognition receptors in recognition of bacteria and viruses	-1.134
Interleukin-12 family signaling	-1
Th17 activation pathway	-1
Interferon gamma signaling		-3.357	-1.732
Interferon alpha/beta signaling		-2.714	-1.667
Macrophage classical activation signaling pathway		-2.449	-2.041
TNFR2 non-canonical NF-kB pathway		-2	-2
Fc epsilon receptor (FCERI) signaling		-1.667	-1.414
LPS/IL-1 mediated inhibition of RXR function		-1.633	-2.333
Fc epsilon RI signaling		-1.633	-1
Antigen presentation pathway		-3
Class I MHC mediated antigen processing and presentation		-2.53
MHC class II antigen presentation		-2.236
Interferon signaling		-2
Activation of IRF by cytosolic pattern recognition receptors		-1.633
Fcgamma receptor (FCGR) dependent phagocytosis		-1.342
IL-9 signaling		-1.342
IL-4 signaling		-1.213
IL-27 signaling pathway		-1.147
IL-7 signaling pathway		-1
Interleukin-3, interleukin-5 and GM-CSF signaling		-1
Toll-like receptor signaling			-2
IL-12 signaling and production in macrophages			-1.342
C-type lectin receptors (CLRs)			-1.134
Upregulated pathways	IPM	IPA	IF
CTLA4 signaling in cytotoxic T lymphocytes	2	2.353	1.225			7 upregulated		4 overlapping with at		2 shared among all
MSP-RON signaling in macrophages pathway	1.667	2.84	3.606			pathways in IPM		least one other infection		three infections
IL-10 signaling	2.333	2.837
PD-1, PD-L1 cancer immunotherapy pathway	1	1.886
Antiproliferative role of TOB in T cell signaling	1.342
Macrophage alternative activation signaling pathway	1.155
B cell receptor signaling	1
TGF-β signaling		1	2
CD27 signaling in lymphocytes			2
IL-7 signaling pathway			1.134
Interleukin-4 and interleukin-13 signaling			1.147
Interleukin-6 family signaling			1.342
Interleukin-7 signaling			2.236
Role of JAK family kinases in IL-6-type cytokine signaling			1.897

### Sheet: Comparison IPM Therapy
Complete data for differential enrichment of immune-related pathways in (untreated) cyclophosphamide-immunosuppressed mice with IPM (Fig. 1B and insert in Fig. 4A) and differential response to early adjunct α-PD-L1 immunotherapy in mice with IPM (Fig. 4A)
	Response to IPM			Therapeutic response
	infection (Fig. 1)			in mice with IPM
	IPM vs. Uninf.	IPM vs. Uninf.		ISAV + α-PD-L1 early vs. isotype	ISAV + α-PD-L1 early vs. late
Cluster 1 (n = 23)	Day 4	Day 7		Day 10	Day 10
Pathogen induced cytokine storm signaling pathway	5.397	-1.616		2.324	5.209
Phagosome formation	3.962	-2.449		1.342	3.317
Dendritic cell maturation	3.545	-1.508		1.633	3.742
Natural killer cell signaling	2.711	-1.807		1.667	2.714
Crosstalk between dendritic cells and natural killer cells	2.138	-2.333		2.828	3.317
Th1 pathway	1.964	-4.243		3.051	4.359
Role of NFAT in regulation of the immune response	1.606	-3.162		2.121	3.317
NUR77 signaling in T lymphocytes	1	-2.236		2	2.449
TREM1 signaling	3.464	-2.449			2.449
Neutrophil extracellular trap signaling pathway	3.273	-1.508			3.464
IL-33 signaling pathway	2.985	-1.508			2.828
Acute phase response signaling	2.84	-1.89			2.236
Differential regulation of cytokine production in macrophages and T helper cells by IL-17A and IL-17F	2.828	-2.646			2.828
IL-6 signaling	2.828	-2.449			2.236
Th17 activation pathway	2.714	-1			2.828
Pyroptosis signaling pathway	2.333	-1			2
Role of pattern recognition receptors in recognition of bacteria and viruses	2.309	-1.134			2.236
NF-κB signaling	2.236	-1.414			3.162
Interleukin-1 family signaling	2.111	-2.236			2
Signaling by the B cell receptor (BCR)	2.111	-1			2.236
Interleukin-2 family signaling	1.667	-2			2
Immunogenic cell death signaling pathway	1.265	-1.897			2.236
IL-23 signaling pathway	1.134	-1.89			2.236
Cluster 2 (n = 12)
Immunoregulatory interactions between a lymphoid and a non-lymphoid cell		-4.025		3.606	4
Costimulation by the CD28 family		-3.317		3.162	3.742
ICOS-ICOSL signaling in T helper cells		-3.162		2.333	3.317
T cell receptor signaling		-2.683		2.496	3.578
PKCθ signaling in T lymphocytes		-3.162		2.121	3.317
TCR signaling		-3.162		1.89	2.53
Regulation of IL-2 expression in activated and anergic T lymphocytes		-2.449		1.633	2.449
Th2 pathway		-2.357		2.111	2
Cytotoxic T lymphocyte-mediated apoptosis of target cells		-2		2	2
Pulmonary healing signaling pathway		-1.414		1	2.236
CD28 signaling in T helper cells		-2.121			1.89
Interleukin-12 family signaling		-1			2
Cluster 3 (n = 11)
Neutrophil degranulation	4.025	-1.89
Communication between innate and adaptive immune cells	3.153	-3
Production of nitric oxide and reactive oxygen species in macrophages	2.673	-1.342
HIF1α signaling	2.53	-1
PI3K signaling in B lymphocytes	2.138	-2
Leukocyte extravasation signaling	2.111	-2
Role of JAK family kinases in IL-6-type cytokine signaling	1.897	-1.134
IL-2 signaling	1.89	-2
IL-15 production	1.89	-1.342
Role of JAK1 and JAK3 in γc cytokine signaling	1.414	-2.236
JAK/STAT signaling	1.134	-2
Cluster 4 (n = 9)
IL-17 signaling	4.536			1.633	3.873
Macrophage classical activation signaling pathway	4.2			2.449	3.742
CGAS-STING signaling pathway	2.828			2	3.464
IL-4 signaling	1.604			1.414	2.646
IL-12 signaling and production in macrophages	1.091			1.633	1.387
NOD1/2 signaling pathway	3.266				3.317
IL-7 signaling pathway	2				1.342
Fcgamma receptor (FCGR) dependent phagocytosis	1.342				2
Macrophage alternative activation signaling pathway	1.616	1.155			1.069
Cluster 5 (n = 28)
B cell receptor signaling	2.138	1
Toll-like receptor signaling	2.714
iNOS signaling	2.646
Chemokine signaling	2.646
Fcγ receptor-mediated phagocytosis in macrophages and monocytes	2.449
Toll-like receptor cascades	2.449
MyD88:MAL(TIRAP) cascade initiated on plasma membrane	2.236
Class I MHC mediated antigen processing and presentation	2.121
IL-8 signaling	2.121
CCR5 signaling in macrophages	2.121
Fc epsilon RI signaling	2.111
Signaling by CSF3 (G-CSF)	2
Interleukin-6 family signaling	1.89
Interleukin-3, interleukin-5 and GM-CSF signaling	1.89
Interferon gamma signaling	1.633
C-type lectin receptors (CLRs)	1.633
IL-15 signaling	1.633
MIF regulation of innate immunity	1.633
IL-1 signaling	1.633
IL-27 signaling pathway	1.46
IL-17A signaling in airway cells	1.414
Interferon alpha/beta signaling	1.342
Interleukin-4 and Interleukin-13 signaling	1.225
Death receptor signaling	1
Regulation of TLR by endogenous ligand	1
Signaling by CSF1 (M-CSF) in myeloid cells	1
Apelin endothelial signaling pathway	1
Defensins	1
Cluster 6 (n = 2)
OX40 signaling pathway				1	1.342
IL-13 signaling pathway				1	1
Cluster 7 (n = 5)
IL-10 signaling	-1.134	2.333		-1.633	-2.53
CTLA4 signaling in cytotoxic T lymphocytes		2		-1.265	-2.673
Antiproliferative role of TOB in T cell signaling		1.342		-2.236	-2.236
MSP-RON signaling in macrophages pathway		1.667		-1	-1.89
PD-1, PD-L1 cancer immunotherapy pathway		1		-2.236
